# Tumor Neoantigenicity Assessment with CSiN Score Incorporates Clonality and Immunogenicity to Predict Immunotherapy Outcomes

**DOI:** 10.1101/2020.01.23.917625

**Authors:** Tianshi Lu, Shidan Wang, Lin Xu, Qinbo Zhou, Nirmish Singla, Jianjun Gao, Subrata Manna, Laurentiu Pop, Zhiqun Xie, Mingyi Chen, Jason J. Luke, James Brugarolas, Raquibul Hannan, Tao Wang

## Abstract

Lack of responsiveness to checkpoint inhibitors is a central problem in the modern era of cancer immunotherapy. Tumor neoantigens are critical mediators of host immune response and immunotherapy treatment efficacy. Current studies of neoantigens almost entirely focus on total neoantigen load, which simplistically treats all neoantigens equally. Besides, neoantigen loads have been linked with treatment response and prognosis only in some studies, but not others. We developed a Cauchy-Schwarz index of Neoantigens (CSiN) score to characterize the degree of concentration of immunogenic neoantigens in truncal mutations. Unlike simple neoantigen loads, CSiN incorporates the effect of both clonality and MHC-binding affinity of neoantigens when characterizing patient neoantigen profiles. By exploiting the clinical responses in 501 treated patients (mostly by checkpoint inhibitors) and the overall survival of 1,978 baseline patients, we showed that CSiN scores predict treatment response to checkpoint inhibitors and prognosis in melanoma, lung cancer, and kidney cancer patients. CSiN substantially outperforms prior genetics-based prediction methods of responsiveness. Overall, our work fulfilled an important gap in current research involving neoantigens.

**One Sentence Summary:** The quality of tumor neoantigens predicts response to immunotherapy
