## Supplementary material for "Tumor Neoantigenicity Assessment with CSiN Score Incorporates Clonality and Immunogenicity to Predict Immunotherapy Outcomes": Sup. Table 1

### Sheet: Sheet1
	Cohort ID	Disease type	Immunotherapy treatment	Raw data	Total # patients
	RCC	Renal Cell Carcinoma	Not applicable	EGAS00001000509, TCGA, UTSW KCP	366
	LUAD	Lung adenocarcinoma	Not applicable	TCGA	427
	LUSC	Lung squamous cell carcinoma	Not applicable	TCGA	389
	SKCM	Melanoma	Not applicable	TCGA	401
	Hugo	Melanoma	Anti-PD1	GSE78220	26
	Riaz	Melanoma	Anti-PD1	SRP095809 and SRP094781	65
	Snyder	Melanoma	Anti-CTLA4		61
	VanAllen	Melanoma	Anti-CTLA4	phs000452.v2.p1	37
	Miao	ccRCC	Anti-PD1/anti-PDL1	phs001493.v1.p1	33
	IMmotion150	ccRCC	anti-PDL1	EGAS00001002928	149
	Acquired	Non-Small Cell Lung Cancer	Anti-PD1/anti-PDL1/anti-CTLA4	phs001464.v1.p1	11
		Lung adenocarcinoma	Anti-PD1/anti-CTLA4		3
	Hellmann	Non-Small Cell Lung Cancer	Anti-PD-1 plus anti-CTLA-4		74
	Rizvi	Lung adenocarcinoma	Anti-PD1		26
	IL2	ccRCC	IL2 plus SAbR	Pending publication	16
	LIHC	Liver cancer	Not applicable	TCGA	292
	pALL	pediatric ALL	Not applicable	phs000218.v1.p1 and phs000464.v15.p7	103
