## Supplementary material for "Tumor Neoantigenicity Assessment with CSiN Score Incorporates Clonality and Immunogenicity to Predict Immunotherapy Outcomes": Sup. Table 3

### Sheet: Sheet1
	Cohort	Analysis	p value (CSiN)	FDR(CSiN)	p value (load)	FDR (load)	p value (fitness)	FDR (fitness)
	RCC	Baseline survival	0.01	0.038	0.145	0.424	0.182	0.434
	LUAD	Baseline survival	0.036	0.038	0.717	0.717	0.434	0.434
	LUSC	Baseline survival	0.024	0.038	0.212	0.424	0.317	0.434
	SKCM	Baseline survival	0.038	0.038	0.559	0.717	0.4	0.434
	VanAllen	Treatment	0.009	0.04	0.051	0.114	0.004	0.031
	Snyder	Treatment	0.033	0.047	0.028	0.114	0.123	0.277
	Riaz	Treatment	0.037	0.047	0.112	0.18	0.45	0.563
	Hugo	Treatment	0.043	0.048	0.043	0.114	0.089	0.267
	Miao	Treatment	0.036	0.047	0.16	0.18	0.397	0.563
	IMmotion150	Treatment	0.028	0.047	0.5	0.5	0.83	0.83
	Hellman	Treatment	0.007	0.04	0.121	0.18	0.5	0.562
	Acquired	Treatment	0.015	0.045	0.14	0.18	0.264	0.481
	Rizvi	Treatment	0.058	0.058	0.001	0.009	0.007	0.013
