## Supplementary material for "Tumor Neoantigenicity Assessment with CSiN Score Incorporates Clonality and Immunogenicity to Predict Immunotherapy Outcomes": Sup. Table 4

### Sheet: Sheet1
Fig. 1D Spearman correlations
RCC cohort
	IFNr	PD1	PDL1	CTLA-4	CD8	Mutation Load	Neoantigen Load	CSiN
IFNr	1	0.63074	0.523977	0.603873	0.753439	0.0274374	0.0550326	0.108674
PD1	0.63074	1	0.534666	0.629641	0.852957	0.182734	0.194807	0.00713583
PDL1	0.523977	0.534666	1	0.433099	0.517242	0.0874168	0.146219	0.0810806
CTLA-4	0.603873	0.629641	0.433099	1	0.528251	0.116279	0.149824	0.0532698
CD8	0.753439	0.852957	0.517242	0.528251	1	0.0671929	0.118566	0.0598677
Mutation Load	0.0274374	0.182734	0.0874168	0.116279	0.0671929	1	0.629815	0.0171165
Neoantigen Load	0.0550326	0.194807	0.146219	0.149824	0.118566	0.629815	1	-0.0612046
CSiN	0.108674	0.00713583	0.0810806	0.0532698	0.0598677	0.0171165	-0.0612046	1
LUAD cohort
	IFNr	PD1	PDL1	CTLA-4	CD8	Mutation Load	Neoantigen Load	CSiN
IFNr	1	0.718367	0.602306	0.544099	0.826234	0.174602	0.199777	-0.0758546
PD1	0.718367	1	0.275095	0.487778	0.667661	0.163052	0.208554	-0.173196
PDL1	0.602306	0.275095	1	0.34159	0.315233	0.249508	0.27246	0.00622626
CTLA-4	0.544099	0.487778	0.34159	1	0.394981	0.107815	0.243593	0.0193706
CD8	0.826234	0.667661	0.315233	0.394981	1	0.185373	0.168828	-0.0902198
Mutation Load	0.174602	0.163052	0.249508	0.107815	0.185373	1	0.910451	0.0691545
Neoantigen Load	0.199777	0.208554	0.27246	0.243593	0.168828	0.910451	1	0.0550957
CSiN	-0.0758546	-0.173196	0.00622626	0.0193706	-0.0902198	0.0691545	0.0550957	1
LUSC cohort
	IFNr	PD1	PDL1	CTLA-4	CD8	Mutation Load	Neoantigen Load	CSiN
IFNr	1	0.484043	0.620375	0.219473	0.685476	-0.136683	-0.133734	-0.222479
PD1	0.484043	1	0.141073	0.388067	0.487396	-0.413113	-0.313608	-0.0812905
PDL1	0.620375	0.141073	1	0.147202	0.224329	-0.0259027	-0.0442312	-0.110083
CTLA-4	0.219473	0.388067	0.147202	1	0.141189	-0.184557	-0.0857448	0.197849
CD8	0.685476	0.487396	0.224329	0.141189	1	-0.202943	-0.118817	-0.122225
Mutation Load	-0.136683	-0.413113	-0.0259027	-0.184557	-0.202943	1	0.881237	0.255269
Neoantigen Load	-0.133734	-0.313608	-0.0442312	-0.0857448	-0.118817	0.881237	1	0.265156
CSiN	-0.222479	-0.0812905	-0.110083	0.197849	-0.122225	0.255269	0.265156	1
SKCM cohort
	IFNr	PD1	PDL1	CTLA-4	CD8	Mutation Load	Neoantigen Load	CSiN
IFNr	1	0.79465	0.855183	0.479741	0.885555	-0.0125182	-0.0247078	0.0739661
PD1	0.79465	1	0.560548	0.389732	0.811846	-0.115894	-0.110783	0.0263988
PDL1	0.855183	0.560548	1	0.401412	0.759153	0.0479103	0.0539504	0.0292282
CTLA-4	0.479741	0.389732	0.401412	1	0.436004	-0.132003	-0.103914	0.00865034
CD8	0.885555	0.811846	0.759153	0.436004	1	-0.0426039	-0.05255	0.0261797
Mutation Load	-0.0125182	-0.115894	0.0479103	-0.132003	-0.0426039	1	0.951373	0.289434
Neoantigen Load	-0.0247078	-0.110783	0.0539504	-0.103914	-0.05255	0.951373	1	0.275349
CSiN	0.0739661	0.0263988	0.0292282	0.00865034	0.0261797	0.289434	0.275349	1

### Sheet: Sheet2
Fig. 2A-I The proportion of CSiN level in each cohort
	Vanallen cohort			Snyder cohort			Riaz cohort
	Outcomes	Proportion		Outcomes	Proportion		Outcomes	Proportion
	Response	0.727273		DCB	0.653846		CR	0.666667
	Long-survival	0.666667		NDB	0.416667		PR	0.666667
	Nonresponse	0.3					SD	0.521739
							PD	0.37037
	Hugo cohort			Miao cohort			IMmotion150 cohort
	Outcomes	Proportion		Outcomes	Proportion		Outcomes	Proportion
	Complete	0.666667		Benefit	0.666667		CR	0.625
	Partial	0.7		Intermediate	0.5		PR	0.6
	Progressive	0.307692		No benefit	0.307692		SD	0.5
							PD	0.142857
	Hellmann cohort			Acquired cohort			Rizvi cohort
	Outcomes	Proportion		Outcomes	Proportion		Outcomes	Proportion
	DCB	0.652174		Sustained response	0.833333		DCB	0.642857
	NDB	0.25		Short term progression	0.25		NDB	0.333333

### Sheet: Sheet3
Fig. 2J Bootstrap p values
		Vanallen cohort					Snyder cohort					Riaz cohort
			CSiN	Load	Fitness			CSiN	Load	Fitness			CSiN	Load	Fitness
		Q1	0.00148008	0.00795783	0.000489994		Q1	0.00709198	0.00319782	0.0668834		Q1	0.0165734	0.0950907	0.218944
		Median	0.00969019	0.0425541	0.00392351		Median	0.0318385	0.0222328	0.196393		Median	0.0414732	0.139935	0.424374
		Q3	0.0414381	0.150781	0.0182009		Q3	0.116728	0.0824508	0.460853		Q3	0.162598	0.354639	0.752783
		Hugo cohort					Miao cohort					IMmition150 cohort
			CSiN	Load	Fitness			CSiN	Load	Fitness			CSiN	Load	Fitness
		Q1	0.00667887	0.0116741	0.0284204		Q1	0.00625804	0.0477556	0.342349		Q1	0.00853481	0.532309	0.690977
		Median	0.0363294	0.0444823	0.0841655		Median	0.0313611	0.154499	0.60677		Median	0.0393483	0.776802	0.891636
		Q3	0.130731	0.128616	0.224043		Q3	0.106715	0.352674	0.827519		Q3	0.129138	0.929122	0.967885
		Hellmann cohort					Acquired cohort					Rizvi cohort
			CSiN	Load	Fitness			CSiN	Load	Fitness			CSiN	Load	Fitness
		Q1	0.00115165	0.0339601	0.0562053		Q1	0.00314259	0.266442	0.0786496		Q1	0.00968162	9.4945e-05	0.019217
		Median	0.00752084	0.115874	0.182796		Median	0.0153768	0.5	0.245076		Median	0.0577909	0.000743717	0.0569231
		Q3	0.0343566	0.308184	0.390878		Q3	0.0544047	0.803423	0.529566		Q3	0.157633	0.0035879	0.112101

### Sheet: Sheet4
Fig. 3G Bootstrap p values
		RCC cohort					LUAD cohort					LUSC cohort					LUSC cohort
			CSiN	Load	Fitness			CSiN	Load	Fitness			CSiN	Load	Fitness			CSiN	Load	Fitness
		Q1	0.00111996	0.0446511	0.0549063		Q1	0.00548857	0.514402	0.313744		Q1	0.0057507	0.0733772	0.137154		Q1	0.00984965	0.284183	0.340119
		Median	0.0079988	0.124825	0.168349		Median	0.0328414	0.767414	0.576062		Median	0.0279442	0.206024	0.307832		Median	0.038499	0.551612	0.591473
		Q3	0.0447326	0.342788	0.36584		Q3	0.145219	0.922745	0.793189		Q3	0.108714	0.46203	0.578129		Q3	0.115203	0.783693	0.820686
